# Sensor NLR immune proteins activate oligomerization of their NRC helper

**DOI:** 10.1101/2022.04.25.489342

**Authors:** Mauricio P. Contreras, Hsuan Pai, Yasin Tumtas, Cian Duggan, Enoch Lok Him Yuen, Angel Vergara Cruces, Jiorgos Kourelis, Hee-Kyung Ahn, Chih-Hang Wu, Tolga O. Bozkurt, Lida Derevnina, Sophien Kamoun

## Abstract

Nucleotide-binding domain and leucine-rich repeat (NLR) immune receptors are important components of plant and metazoan innate immunity that can function as individual units or as pairs or networks. Upon activation, NLRs form multiprotein complexes termed resistosomes or inflammasomes. Whereas metazoan paired NLRs, such as NAIP/NLRC4, activate into hetero-complexes, the molecular mechanisms underpinning activation of plant paired NLRs, especially whether they associate in resistosome hetero-complexes is unknown. In asterid plant species, the NLR required for cell death (NRC) immune receptor network is composed of multiple resistance protein sensors and downstream helpers that confer immunity against diverse plant pathogens. Here, we show that pathogen effector-activation of the NLR proteins Rx (confers virus resistance) and Bs2 (confers bacterial resistance) leads to oligomerization of the helper NLR NRC2. Activated Rx does not oligomerize or enter into a stable complex with the NRC2 oligomer and remains cytoplasmic. In contrast, activated NRC2 oligomers accumulate in membrane-associated puncta. We propose an activation-and-release model for NLRs in the NRC immune receptor network. This points to a distinct activation model compared to mammalian paired NLRs.
