## Supplementary Information (Movie S1 and Table S1) for "Sensor NLR immune proteins activate oligomerization of their NRC helper": TableS1.xlsx

### Sheet: Sheet1
Template	Primers/Synthesis	Product	Antibiotic	Construct	Purpose	RE	Plasmids	Comment	Publication	OD
-	-	pL2M-P19-2x35S::NbNRC2a-4xMyc	Kan	pJK-B2-090p-Myc	Binary Agro L2M	BsaI	pJK268c_mRFP1, pICH51288, pICH41414, pICSL50010, pJK-0-116	NRC2-Myc	This work	0.3
-	-	pL2M-P19-2x35S::Rx-6xHA	Kan	pJK-B2-178p-HA	Binary Agro L2M	BsaI	pJK268c_mRFP1, pICH51288, pICH41414, pICSL50009A, pCR8-Rx	Rx-HA	This work	0.3
pMD1-Bs2-HA	TTGGTCTCATCAATTCGCCGATGCAATCTCTATC/TTGGTCTCACGAATGTTCTTCTGAATCAGAATCACTCTCCTTC - AATGGCTCATGCAAGTGTGGCTTCTCTTATGAGAACAATAGAATCTCTCTTGACAT/TTGAATGTCAAGAGAGATTCTATTGTTCTCATAAGAGAAGCCACACTTGCATGAGC	pL2M-P19-2x35S::Bs2-6xHA	Kan	pJK-B2-219p-HA	Binary Agro L2M	BsaI	pJK268c_mRFP1, pICH51288, pICH41414, pICSL50009A	Bs2-HA	This work	0.3
-	-	pL2M-P19-2x35S::NbNRC2a^L9E/L13E/L17E-3xFLAG	Kan	pJK-B2-252p-FLAG	Binary Agro L2M	BsaI	pJK268c_mRFP1, pICH51288, pICH41414, pICSL50007, pJK-0-117	NRC2EEE-FLAG	This work	0.3
		pL2M-P19-2x35S::NbNRC2a^L9E/L13E/L17E-4xMyc	Kan	pJK-B2-252p-Myc	Binary Agro L2M	BsaI	pJK268c_mRFP1, pICH51288, pICH41414, pICSL50010, pJK-0-117	NRC2EEE-Myc	This work	0.3
		pL2M-P19-2x35S::NbNRC2a-mEGFP	Kan	pMC-B2-203p-mEGFP	Binary Agro L2M	BsaI	pJK268c_mRFP1, pICH51288, pICH41414, pICSL50034, pJK-0-116	NRC2-mEGFP	This work	0.3
-	-	pL2M-P19-2x35S::NbNRC2a^L9E/L13E/L17E-mEGFP	Kan	pMC-B2-204p-mEGFP	Binary Agro L2M	BsaI	pJK268c_mRFP1, pICH51288, pICH41414, pICSL50010, pJK-0-117	NRC2EEE-GFP	This work	0.3
-	-	pL2M-P19-2x35S::Rpiblb2-6xHA	Kan	pMC-B2-164p-HA	Binary Agro L2M	BsaI	pJK268c_mRFP1, pICH51288, pICH41414, pICSL50009A, pICSL80031	Rpiblb2-HA	This work	0.3
-	-	pL2M-P19-2x35S::EGFP	Kan	pJK-B2-022p	Binary Agro L2M	BsaI	pJK268c_mRFP1, pICH51288, pICH41414, pJK635	EGFP	Kourelis, Marchal et al., 2021	0.2
		pL2M-P19-2x35S::NbNRC2a-mCherry-4xMYC	Kan	pJK-B2-618p	Binary Agro L2M	BsaI	pJK268c_mRFP1, pICH51288, pICH41414, pJK-0-071, pJK-0-116	NRC2-mCherry-Myc	This work	0.3
pJK-B2-252p	TTGGTCTCAGCTTCTCTAGCTAGAGTCGATC/TTGGTCTCACATTCCACCGAGATCGGGAGGGAATATAGAG	pL2M-P19-2x35S::NbNRC2a^L9E/L13E/L17E-mCherry-4xMYC	Kan	pJK-B2-619p	Binary Agro L2M	BsaI	pJK-0-071, pICSL50010	NRC2EEE-mCherry-Myc	This work	0.3
pJK-B2-178p-HA	TTGGTCTCAGCTTCTCTAGCTAGAGTCGATC/TTGGTCTCACCATTCCACCCTCGACATTATTGCG	pL2M-P19-2x35S::Rx-mCherry-6xHA	Kan	pJK-B2-620p	Binary Agro L2M	BsaI	pJK-0-071, pICSL50009A	Rx-mCherry-HA	This work	0.3
-	-	pL2M-P19-2x35S::AvrBs2-mEGFP	Kan	pJK-B2-800p	Binary Agro L2M	BsaI	pJK268c_mRFP1, pICH51288, pICH41414, pICSL50044, pJK-0-364	AvrBs2-EGFP; GeneArt codon-optimized for Nicotiana benthamiana	This work	0.2
-	CACTCTGTGGTCTCAAATGAGGATTGGTCCTCTGCAGCCTTCTATTGCTCATACTGCTGCTCCAGCTTTGCCGACTCATACCTCTGCTATCTCTCCAACTCAGGTGCCACATATGCCTGGTAATACTCCTCCACTTAGAGAGAGGCCTAGACGTAGAGCTGGTAACATGCCTCCTCTTGTGCCTCTGAACGATTCTGCTATGACTGGTAAGCCTGCTCTGGTGGCTCTTGACTCTGAATTTTCTGAGCAGAGGCTTGCTGAGGTTCAGGCTAGGCAAATTACTGTGCAGACCCTTCAGGGTAAGCTTGCTACTCATCTTGCTCAGGCTGGAACCGCTCTTAAGCCTGATTCAATTGCTGCTAGGTTCGCTGCTGGTACTCTTGAGCCTGTGTACCTTGA…	pL0M-CDS1ns-AvrBs2	Spec	pJK-0-364	General L0M	DraIII	pICH41155	GeneArt codon-optimized for Nicotiana benthamiana	This work	-
-	TTGGTCTCAAATGGGCCTGTTCACCATTCCTGATGGCGATTTCTTCAGCACCGCTAAGGCTGTGGTTGCTTCTAATGCTGTGGCTACCAACGAGGACCTGGCTAAGATTCAAGAGATCTGGAAGGACATGAAGATCCCGAGCGATACAATGGCTCAAGCTGCTTGGGATCTTGTGAGGCATTGTGCTGATGTGGGATCTTCTGCTCAGACCGAGATGATTGGTACTGGCCCTTACTCTAACGGTGTGTCTAGAGCTAGACTGGCTGCCGCTATCAAAGAGGTGTGCACTCTTAGACAGTTCTGCAAGAAGTACGCCCCGGTTGTTTGGAACTGGATGCTGACTAACAACTCTTCGTGAGACCAA	pL2M-P19-2x35S::PVX^CP4_CP_30-142-4xMyc	Kan	pJK-B2-259p	Binary Agro L2M	BsaI	pJK268c_mRFP1, pICH51288, pICH41414, pICSL50010	CP-Myc; GeneArt codon-optimized for Nicotiana benthamiana	This work	0.2
-	TTGGTCTCAAATGGGCCTGTTCACCATTCCTGATGGCGATTTCTTCAGCACCGCTAAGGCTGTGGTTGCTTCTAATGCTGTGGCTACCAACGAGGACCTGGCTAAGATTCAAGAGATCTGGAAGGACATGAAGATCCCGAGCGATACAATGGCTCAAGCTGCTTGGGATCTTGTGAGGCATTGTGCTGATGTGGGATCTTCTGCTCAGACCGAGATGATTGGTACTGGCCCTTACTCTAACGGTGTGTCTAGAGCTAGACTGGCTGCCGCTATCAAAGAGGTGTGCACTCTTAGACAGTTCTGCAAGAAGTACGCCCCGGTTGTTTGGAACTGGATGCTGACTAACAACTCTTCGTGAGACCAA	pL2M-P19-2x35S::PVX^CP4_CP_30-142-EGFP	Kan	pMC-B2-142p-mEGFP	Binary Agro L2M	BsaI	pJK268c_mRFP1, pICH51288, pICH41414, pICSL50044	CP-EGFP; GeneArt codon-optimized for Nicotiana benthamiana	This work	0.2
-	-	pL0M-CDS1ns-NbNRC2a	Spec	pJK-0-116	General L0M	-	-	-	Kourelis, Contreras et al., 2021	-
pJK-0-116	TTGGTCTCAAGGTGTTAAGGATTCGGCTGAGAG/TTGGTCTCACGAACCGAGATCGGGAGGGAATATAG - AATGGCGAACGTTGCGGTGGAGTTTGAGGTGCAGAACGAGATGCAGCTGGAAAGAGACAATGCGGAGCTGATTGT/ACCTACAATCAGCTCCGCATTGTCTCTTTCCAGCTGCATCTCGTTCTGCACCTCAAACTCCACCGCAACGTTCGC	pL0M-CDS1ns-NbNRC2a^L9E/L13E/L17E	Spec	pJK-0-117	General L0M	BsaI	pICSL01005	-	This work	-
-	-	pL0M-CT-EGFP	Spec	pICSL50044	General L0M	-	-	-	TSL SynBio	-
pJK636	TTGAAGACAATTCGTGAGACCACGAAGTGGCTC/TTGAAGACAACGAACCCTTGTACAGCTCGTCCATGC	pL0M-CDS1ns-mCherry	Spec	pJK-0-071	General L0M	-	-	-	This work	-
-	-	pL0M-CDS1-RpiBlb2	Spec	pICSL80031	General L0M	-	-	-	TSL SynBio	-
-	-	pCR8-CDS1ns-Rx	Spec	pCR8-Rx	General L0M	-	-	-	Adachi et al., 2019	-
-	-	pL0M-CT-3xFLAG	Spec	pICSL50007	General L0M	-	-	-	Engler et a., 2014; Addgene #50308	-
-	-	pL0M-CT-6xHA	Spec	pICSL50009A	General L0M	-	-	-	TSL SynBio	-
-	-	pL0M-CT-4xMyc	Spec	pICSL50010	General L0M	-	-	-	Engler et a., 2014; Addgene #50310	-
-	-	pL1V2-P19/MCS	Kan/mRFP1	pJK268c_mRFP1	Cloning	-	pICSL4723, pJK263, pICH47742_mRFP1, pICH41744	pICSL4723 acceptor backbone with p19 module fixed in R1 position, clone into F2 using BsaI	Kourelis et al., 2020	-
-	-	pL0M-P5U-2x35S-TMV	Spec	pICH51288	General L0M	-	-	-	Engler et a., 2014; Addgene #50269	-
-	-	pL0M-3UT-t35S	Spec	pICH41414	General L0M	-	-	-	Engler et a., 2014; Addgene #50337	-
-	-	pICH41155-DraIII	Spec	pICH41155	Cloning	-	-	General L0M acceptor, DraIII	TSL SynBio	-
